# Delineation of the pathogenic presynaptic mechanisms of synaptotagmin-1 variants

**DOI:** 10.1101/2023.10.29.564558

**Authors:** Holly Melland, Kyla Venter, Stephanie L. Leech, Amy Ferreira, Elyas H. Arvell, Kate Baker, Sarah L. Gordon

## Abstract

Missense variants in the presynaptic calcium sensor synaptotagmin-1 (SYT1) are associated with an autosomal dominant neurodevelopmental disorder (NDD). These cause dominant-negative impairment of evoked neurotransmitter release in a mutation-specific manner; however, whether NDD-associated variants also perturb the auxiliary functions of SYT1 remains unknown. We investigated whether the expression of SYT1 variants in cultured hippocampal neurons altered either action potential-independent spontaneous synaptic vesicle exocytosis or synaptic vesicle endocytosis. SYT1 variants did not induce dominant-negative impairment of either process, confirming that defective evoked exocytosis is the major pathogenic mechanism of SYT1-associated NDD. To examine the differential impacts of human variants on evoked exocytosis, both NDD-associated and strategic mutations were used to explore the functional importance of two distinct Ca^2+^-binding residues in the C2B domain. We show that both the nature of the amino acid change and the specific residues targeted determine the severity of exocytic disturbance. Together, this work informs understanding of SYT1 function and further clarifies potential mechanistic targets for treating SYT1-associated NDD.
