## Supplementary Table 1 for "Delineation of the pathogenic presynaptic mechanisms of synaptotagmin-1 variants"

### Sheet: All Summary
Supplementary Table 1. Detailed summary of statistical test results.
Statistically significant data points where P<0.05 are indicated in red.
Figure 1B. Internal SYT1-pH
One-way ANOVA with Dunnett’s multiple comparison’s test
Group	N	Mean	SEM	P-value (adjusted for multiple comparisons)
WT	8	69.86	2.207
D303G	9	64.76	2.511	0.4487
D365E	7	66.87	3.63	0.8568
I367T	8	68.24	2.882	0.9785
N370K	10	72.2	2.064	0.9785
Figure 2A. Spontaneous exocytosis trace
Two-way repeated measures ANOVA with Dunnett’s multiple comparison’s test
Group	N	Timepoints (minutes from bafilomycin addition) at which P<0.05 against WT:
WT	10
D303G	12	Nil
D365E	9	Nil
I367T	11	Nil
N370K	11	Nil
Figure 2B. Total spontaneous exocytosis
One-way ANOVA with Dunnett’s multiple comparison’s test
Group	N	Mean	SEM	P-value (adjusted for multiple comparisons)
WT	10	0.1502	0.0128
D303G	12	0.1644	0.01106	0.8445
D365E	9	0.165	0.007656	0.8589
I367T	11	0.1571	0.01182	0.987
N370K	11	0.163	0.0181	0.8941
Figure 2C. Linear rate of spontaneous exocytosis
One-way ANOVA with Dunnett’s multiple comparison’s test
Group	N	Mean	SEM	P-value (adjusted for multiple comparisons)
WT	10	0.01532	0.001752
D303G	12	0.02077	0.002648	0.2269
D365E	9	0.01817	0.001461	0.7896
I367T	11	0.01943	0.001162	0.4807
N370K	11	0.01856	0.002859	0.6738
Figure 2D. Extent of spontaneous release at individual synapses
Two-way mixed model ANOVA with Dunnett’s multiple comparison’s test
Group	N	Mean	SEM	P-value (adjusted for multiple comparisons)
0
WT	10	8.21585	2.29583
D303G	12	5.16507	1.35261	0.6154
D365E	9	7.53834	1.24878	0.9964
I367T	11	7.91841	1.73418	>0.9999
N370K	11	7.87685	2.24244	0.9999
0-0.1
WT	10	26.5984	4.81076
D303G	12	21.1629	2.45701	0.708
D365E	9	22.7445	2.92465	0.8941
I367T	11	22.147	3.30683	0.8555
N370K	11	27.0858	4.22892	>0.9999
0.1-0.2
WT	10	36.6021	4.43068
D303G	12	44.9672	3.0429	0.3632
D365E	9	39.0707	3.36533	0.9745
I367T	11	43.2386	2.77306	0.5334
N370K	11	35.9671	3.26822	0.9999
0.2-0.3
WT	10	24.5872	3.74976
D303G	12	22.1939	3.26498	0.9665
D365E	9	24.1777	3.49923	>0.9999
I367T	11	20.4919	3.21611	0.8183
N370K	11	20.929	3.85738	0.8968
0.3-0.4
WT	10	3.27045	0.934261
D303G	12	5.74181	1.33461	0.3806
D365E	9	4.84614	0.791553	0.5207
I367T	11	5.5679	1.77681	0.6156
N370K	11	6.43924	2.1238	0.4762
>0.4
WT	10	0.725914	0.319185
D303G	12	0.769126	0.390104	>0.9999
D365E	9	1.62252	0.641918	0.5508
I367T	11	0.636146	0.518414	0.9996
N370K	11	1.70202	0.733557	0.5674
Figure 2E. Active synapses
One-way ANOVA with Dunnett’s multiple comparison’s test
Group	N	Mean	SEM	P-value (adjusted for multiple comparisons)
WT	10	67.44	3.905
D303G	12	70.05	6.441	0.9881
D365E	9	59.06	3.641	0.6451
I367T	11	71.07	4.909	0.9638
N370K	11	67.57	5.225	>0.9999
Figure 3A. 40Hz 10s Endocytosis trace
Two-way repeated measures ANOVA with Dunnett’s multiple comparison’s test
Group	N	Timepoints (seconds from stimulation onset) at which P<0.05 against WT:
WT	9
D303G	9	Nil
D365E	6	Nil
I367T	9	1.1 - 9.1 (during stimulation)
N370K	8	1.1 - 9.1 (during stimulation)
Figure 3B. 40Hz 10s Endocytosis tau
One-way ANOVA with Dunnett’s multiple comparison’s test
Group	N	Mean	SEM	P-value (adjusted for multiple comparisons)
WT	9	32.17	3.19
D303G	9	37.51	2.742	0.5499
D365E	6	31.81	1.604	0.9999
I367T	9	36.04	4.256	0.7844
N370K	8	35.86	2.339	0.8245
Figure 3C. 40Hz 10s Endocytosis assay peak height
One-way ANOVA with Dunnett’s multiple comparison’s test
Group	N	Mean	SEM	P-value (adjusted for multiple comparisons)
WT	9	0.6261	0.03192
D303G	9	0.5803	0.02851	0.7243
D365E	6	0.5515	0.02729	0.4177
I367T	9	0.5983	0.04192	0.9349
N370K	8	0.6037	0.03293	0.9717
Figure 3D. 10Hz 30s Endocytosis trace
Two-way repeated measures ANOVA with Dunnett’s multiple comparison’s test
Group	N	Timepoints (seconds from stimulation onset) at which P<0.05 against WT:
WT	7
D303G	7	2 (during stimulation), 130 (P=0.048)
D365E	7	2 (during stimulation)
I367T	8	2 (during stimulation)
N370K	7	Nil
Figure 3E. 10Hz 30s Endocytosis tau
One-way ANOVA with Dunnett’s multiple comparison’s test
Group	N	Mean	SEM	P-value (adjusted for multiple comparisons)
WT	7	23.54	3.143
D303G	7	25.47	4.035	0.9897
D365E	7	26.8	5.693	0.9349
I367T	8	27.81	2.62	0.8365
N370K	7	23.14	3.26	0.9999
Figure 3F. 10Hz 30s Endocytosis assay peak height
One-way ANOVA with Dunnett’s multiple comparison’s test
Group	N	Mean	SEM	P-value (adjusted for multiple comparisons)
WT	7	0.3619	0.01801
D303G	7	0.3032	0.02156	0.3869
D365E	7	0.3144	0.02289	0.5672
I367T	8	0.3246	0.03654	0.7255
N370K	7	0.2989	0.02991	0.3265
Figure 4B. Exocytosis trace D303G and D303E
Two-way repeated measures ANOVA with Dunnett’s multiple comparison’s test
Group	N	Timepoints (seconds from stimulation onset) at which P<0.05 against WT:
WT	10
D303G	9	0.1 - 0.6, 1.6 - 53.2, 69.2, 73.2 - 77.2
D303E	9	0.1 - 0.6, 1.6 - 11.6
Figure 4C. Exocytosis trace D365E and D365G
Two-way repeated measures ANOVA with Dunnett’s multiple comparison’s test
Group	N	Timepoints (seconds from stimulation onset) at which P<0.05 against WT:
WT	8
D303G	9	6.6, 8.1, 10.1, 11.1, 13.1 - 13.6
D303E	9	0.1 - 23.1, 24.1, 83.2
Figure 4D. Recycling pool
One-way ANOVA with Dunnett’s multiple comparison’s test
Group	N	Mean	SEM	P-value (adjusted for multiple comparisons)
WT	10	0.513	0.01628
D303G	9	0.531	0.02485	0.8254
D303E	9	0.5166	0.03148	0.9924
WT	8	0.4737	0.01751
D365E	9	0.5286	0.01842	0.0638
D365G	9	0.4761	0.01546	0.993
Figure 4E. Linear exocytic rate
One-way ANOVA with Dunnett’s multiple comparison’s test
Group	N	Mean	SEM	P-value (adjusted for multiple comparisons)
WT	10	0.04372	0.003015
D303G	9	0.03216	0.003041	0.016
D303E	9	0.0342	0.002495	0.049
WT	8	0.04781	0.002506
D365E	9	0.03825	0.002974	0.1168
D365G	9	0.0318	0.004429	0.0071
Figure 4F. Exocytosis 30 second snapshot
One-way ANOVA with Dunnett’s multiple comparison’s test
Group	N	Mean	SEM	P-value (adjusted for multiple comparisons)
WT	10	0.8087	0.02784
D303G	9	0.6982	0.02705	0.0214
D303E	9	0.7504	0.03141	0.2748
WT	8	0.8121	0.03003
D365E	9	0.7562	0.02167	0.3636
D365G	9	0.7056	0.03928	0.0473
Figure 4G. Exocytosis 40 second snapshot
One-way ANOVA with Dunnett’s multiple comparison’s test
Group	N	Mean	SEM	P-value (adjusted for multiple comparisons)
WT	10	0.879	0.02364
D303G	9	0.7731	0.02286	0.0064
D303E	9	0.8424	0.02308	0.4409
WT	8	0.8636	0.02793
D365E	9	0.8262	0.02146	0.546
D365G	9	0.8002	0.03272	0.211
Figure 4H. Exocytosis tau
One-way ANOVA with Dunnett’s multiple comparison’s test
Group	N	Mean	SEM	P-value (adjusted for multiple comparisons)
WT	10	17.37	1.945
D303G	9	26.32	2.793	0.0266
D303E	9	22.21	2.53	0.2813
WT	8	17.34	1.94
D365E	9	20.25	1.327	0.6571
D365G	9	24.82	3.808	0.1041
Figure S1A. D303E expression
Two-tailed, unpaired t-test
Group	N	Mean	SEM	P-value
WT	9	1.693	0.2161
D303E	9	1.963	0.2407	0.4172
Figure S1B. D365G expression
Two-tailed, unpaired t-test
Group	N	Mean	SEM	P-value
WT	6	1.748	0.1582
D365G	5	1.822	0.3578	0.8436
Figure S1C. D303E localisation
Two-tailed, unpaired t-test
Group	N	Mean	SEM	P-value
WT	4	86.46	5.462
D303E	6	84.34	5.856	0.8095
Figure S1D. D365G localisation
Two-tailed, unpaired t-test
Group	N	Mean	SEM	P-value
WT	5	57.83	3.099
D365G	6	63.74	4.643	0.3386

### Sheet: 2A. Spontaneous
Figure 2A. Spontaneous exocytosis trace
Two-way repeated measures ANOVA with Dunnett’s multiple comparison’s test
Minutes	Group (compared to WT)	Adjusted P Value
-1	Row 1				Timepoints (minutes from bafilomycin addition) at which P<0.05 against WT:
	D303G	0.821			D303G
	D365E	0.3343			D365E
	I367T	0.9953			I367T
	N370K	0.9749			N370K
-0.95	Row 2
	D303G	0.9382				N
	D365E	0.3171			WT	10
	I367T	0.9071			D303G	12
	N370K	0.9888			D365E	9
-0.9	Row 3				I367T	11
	D303G	0.9122			N370K	11
	D365E	0.2349
	I367T	0.9984
	N370K	0.9612
-0.85	Row 4
	D303G	0.5784
	D365E	0.1988
	I367T	0.676
	N370K	0.8896
-0.8	Row 5
	D303G	0.9068
	D365E	0.2483
	I367T	0.6334
	N370K	0.8176
-0.75	Row 6
	D303G	0.3022
	D365E	0.1451
	I367T	0.9713
	N370K	0.7424
-0.7	Row 7
	D303G	0.8478
	D365E	0.5863
	I367T	0.7465
	N370K	0.9999
-0.65	Row 8
	D303G	0.3051
	D365E	0.2803
	I367T	0.9306
	N370K	0.6457
-0.6	Row 9
	D303G	0.675
	D365E	0.0706
	I367T	0.9049
	N370K	0.904
-0.55	Row 10
	D303G	0.9212
	D365E	0.684
	I367T	0.76
	N370K	>0.9999
-0.5	Row 11
	D303G	0.3255
	D365E	0.6051
	I367T	0.9911
	N370K	0.8372
-0.45	Row 12
	D303G	0.9915
	D365E	0.9991
	I367T	0.9865
	N370K	0.9973
-0.4	Row 13
	D303G	0.9762
	D365E	>0.9999
	I367T	0.6394
	N370K	0.9623
-0.35	Row 14
	D303G	0.9999
	D365E	0.9969
	I367T	0.574
	N370K	0.9446
-0.3	Row 15
	D303G	0.6943
	D365E	0.992
	I367T	0.7
	N370K	0.999
-0.25	Row 16
	D303G	0.5536
	D365E	0.9839
	I367T	0.4712
	N370K	0.9712
-0.2	Row 17
	D303G	0.9992
	D365E	0.4334
	I367T	0.6922
	N370K	0.78
-0.15	Row 18
	D303G	0.9082
	D365E	0.3418
	I367T	0.4258
	N370K	0.95
-0.1	Row 19
	D303G	0.9999
	D365E	0.9947
	I367T	0.9126
	N370K	0.6335
-0.05	Row 20
	D303G	0.1977
	D365E	0.9998
	I367T	0.5956
	N370K	0.9963
0	Row 21
	D303G	0.887
	D365E	0.9154
	I367T	0.8091
	N370K	0.9964
0.028333	Row 22
	D303G	0.189
	D365E	0.742
	I367T	0.8618
	N370K	0.3731
0.528333	Row 23
	D303G	0.9926
	D365E	0.4345
	I367T	0.9999
	N370K	0.8694
1.02833	Row 24
	D303G	0.9998
	D365E	0.3582
	I367T	0.9947
	N370K	0.9999
1.52833	Row 25
	D303G	0.997
	D365E	0.5013
	I367T	>0.9999
	N370K	0.9999
2.02833	Row 26
	D303G	0.8001
	D365E	0.9999
	I367T	0.6313
	N370K	0.8091
2.52833	Row 27
	D303G	0.6809
	D365E	0.9983
	I367T	0.6479
	N370K	0.8826
3.02833	Row 28
	D303G	0.882
	D365E	0.7706
	I367T	0.3153
	N370K	0.8268
3.52833	Row 29
	D303G	0.6634
	D365E	0.5701
	I367T	0.3349
	N370K	0.9636
4.02833	Row 30
	D303G	0.1912
	D365E	0.2287
	I367T	0.2599
	N370K	0.8361
4.52833	Row 31
	D303G	0.4908
	D365E	0.5164
	I367T	0.3627
	N370K	0.9286
5.02833	Row 32
	D303G	0.4714
	D365E	>0.9999
	I367T	0.9759
	N370K	0.9977
5.52833	Row 33
	D303G	0.602
	D365E	0.7175
	I367T	0.8553
	N370K	>0.9999
6.02833	Row 34
	D303G	0.7482
	D365E	0.7365
	I367T	0.9846
	N370K	0.9439
6.52833	Row 35
	D303G	0.3323
	D365E	0.5112
	I367T	0.94
	N370K	0.8007
7.02833	Row 36
	D303G	0.5701
	D365E	0.7078
	I367T	0.9991
	N370K	0.9473
7.52833	Row 37
	D303G	0.7065
	D365E	0.9998
	I367T	0.8542
	N370K	0.9913
8.02833	Row 38
	D303G	0.5692
	D365E	0.9806
	I367T	0.9999
	N370K	0.9293
8.52833	Row 39
	D303G	0.9793
	D365E	0.9449
	I367T	0.9828
	N370K	0.9676
9.02833	Row 40
	D303G	0.9211
	D365E	0.8259
	I367T	0.9997
	N370K	0.976
9.52833	Row 41
	D303G	0.8954
	D365E	0.7058
	I367T	0.9998
	N370K	0.9874
10.0283	Row 42
	D303G	0.81
	D365E	0.7168
	I367T	0.983
	N370K	0.9384
10.0567	Row 43
	D303G	>0.9999
	D365E	0.9817
	I367T	0.9968
	N370K	0.9983
10.09	Row 44
	D303G	0.992
	D365E	0.994
	I367T	0.8343
	N370K	>0.9999
10.1233	Row 45
	D303G	0.9839
	D365E	0.9837
	I367T	0.9527
	N370K	>0.9999
10.1567	Row 46
	D303G	0.9642
	D365E	0.8173
	I367T	0.9582
	N370K	>0.9999
10.19	Row 47
	D303G	0.9999
	D365E	0.9123
	I367T	0.9801
	N370K	0.997
10.2233	Row 48
	D303G	>0.9999
	D365E	0.9448
	I367T	0.9999
	N370K	0.9998
10.2567	Row 49
	D303G	0.986
	D365E	0.8936
	I367T	0.999
	N370K	0.9994
10.29	Row 50
	D303G	0.9832
	D365E	0.9318
	I367T	0.9991
	N370K	0.9998
10.3233	Row 51
	D303G	0.9811
	D365E	0.8921
	I367T	0.9997
	N370K	>0.9999
10.3567	Row 52
	D303G	0.9356
	D365E	0.9351
	I367T	0.9763
	N370K	>0.9999
10.39	Row 53
	D303G	0.9902
	D365E	0.8714
	I367T	0.9947
	N370K	>0.9999
10.4233	Row 54
	D303G	0.9981
	D365E	0.8206
	I367T	0.9869
	N370K	>0.9999
10.4567	Row 55
	D303G	0.9998
	D365E	0.91
	I367T	0.9386
	N370K	>0.9999
10.49	Row 56
	D303G	0.9998
	D365E	0.9185
	I367T	0.865
	N370K	>0.9999
10.5233	Row 57
	D303G	0.9999
	D365E	0.8952
	I367T	0.917
	N370K	0.9999
10.5567	Row 58
	D303G	>0.9999
	D365E	0.9416
	I367T	0.7556
	N370K	0.9999

### Sheet: 3A. 40Hz 10s Endocytosis
Figure 3A. 40Hz 10s Endocytosis trace
Two-way repeated measures ANOVA with Dunnett’s multiple comparison’s test
Seconds	Group (compared to WT)	Adjusted P Value
-19	Row 1				Timepoints (seconds from stimulation onset) at which P<0.05 against WT:
	D303G	0.8748			D303G
	D365E	>0.9999			D365E
	I367T	0.9415			I367T	1.1 - 9.1
	N370K	0.6194			N370K	1.1 - 9.1
-18	Row 2
	D303G	0.7905				N
	D365E	>0.9999			WT	9
	I367T	0.7714			D303G	9
	N370K	0.3422			D365E	6
-17	Row 3				I367T	9
	D303G	0.7353			N370K	8
	D365E	0.9998
	I367T	0.5763
	N370K	0.2421
-16	Row 4
	D303G	0.7991
	D365E	>0.9999
	I367T	0.4835
	N370K	0.1579
-15	Row 5
	D303G	0.9203
	D365E	0.9912
	I367T	0.6383
	N370K	0.2864
-14	Row 6
	D303G	0.8934
	D365E	0.9991
	I367T	0.4558
	N370K	0.1237
-13	Row 7
	D303G	0.999
	D365E	0.9999
	I367T	0.6945
	N370K	0.1647
-12	Row 8
	D303G	0.995
	D365E	0.9983
	I367T	0.5549
	N370K	0.1165
-11	Row 9
	D303G	0.9952
	D365E	0.9309
	I367T	0.8597
	N370K	0.1553
-10	Row 10
	D303G	0.9964
	D365E	0.8153
	I367T	>0.9999
	N370K	0.3326
-9	Row 11
	D303G	0.9985
	D365E	0.9539
	I367T	0.9955
	N370K	0.5921
-8	Row 12
	D303G	0.9127
	D365E	>0.9999
	I367T	0.3233
	N370K	0.07
-7	Row 13
	D303G	0.9935
	D365E	0.9998
	I367T	0.3305
	N370K	0.5126
-6	Row 14
	D303G	0.9974
	D365E	0.9389
	I367T	0.7722
	N370K	0.1662
-5	Row 15
	D303G	0.9989
	D365E	0.6901
	I367T	0.9999
	N370K	0.9834
-4	Row 16
	D303G	0.4646
	D365E	0.615
	I367T	0.9692
	N370K	0.9989
-3	Row 17
	D303G	0.6474
	D365E	0.9337
	I367T	0.9396
	N370K	0.8356
-2	Row 18
	D303G	0.2513
	D365E	>0.9999
	I367T	0.1783
	N370K	0.9982
-1	Row 19
	D303G	0.4163
	D365E	0.1162
	I367T	0.1872
	N370K	0.9768
0	Row 20
	D303G	0.9997
	D365E	>0.9999
	I367T	0.9348
	N370K	0.9048
1.1	Row 21
	D303G	0.1048
	D365E	0.398
	I367T	0.0184
	N370K	0.0051
2.1	Row 22
	D303G	0.2465
	D365E	0.4473
	I367T	0.0124
	N370K	0.0029
3.1	Row 23
	D303G	0.2439
	D365E	0.4832
	I367T	0.0067
	N370K	0.0056
4.1	Row 24
	D303G	0.2038
	D365E	0.3716
	I367T	0.0025
	N370K	0.0085
5.1	Row 25
	D303G	0.1756
	D365E	0.2354
	I367T	0.001
	N370K	0.0063
6.1	Row 26
	D303G	0.1239
	D365E	0.2591
	I367T	0.0006
	N370K	0.0018
7.1	Row 27
	D303G	0.2607
	D365E	0.3759
	I367T	0.0009
	N370K	0.0061
8.1	Row 28
	D303G	0.3311
	D365E	0.3009
	I367T	0.0031
	N370K	0.0336
9.1	Row 29
	D303G	0.4417
	D365E	0.197
	I367T	0.0205
	N370K	0.04
10.1	Row 30
	D303G	0.1463
	D365E	0.235
	I367T	0.8597
	N370K	0.649
11.1	Row 31
	D303G	0.9803
	D365E	0.901
	I367T	0.9541
	N370K	0.422
12.1	Row 32
	D303G	>0.9999
	D365E	0.8788
	I367T	0.6539
	N370K	0.2618
13.1	Row 33
	D303G	0.999
	D365E	0.9979
	I367T	0.842
	N370K	0.5596
14.1	Row 34
	D303G	0.9989
	D365E	0.9524
	I367T	0.4047
	N370K	0.6072
15.1	Row 35
	D303G	0.9961
	D365E	0.9979
	I367T	0.4717
	N370K	0.7366
16.1	Row 36
	D303G	0.9788
	D365E	0.9988
	I367T	0.7141
	N370K	0.7327
17.1	Row 37
	D303G	0.9888
	D365E	0.9976
	I367T	0.5505
	N370K	0.858
18.1	Row 38
	D303G	0.922
	D365E	0.9668
	I367T	0.4185
	N370K	0.6418
19.1	Row 39
	D303G	0.9704
	D365E	0.976
	I367T	0.4899
	N370K	0.8007
20.1	Row 40
	D303G	0.8982
	D365E	0.946
	I367T	0.326
	N370K	0.7737
21.1	Row 41
	D303G	0.9294
	D365E	0.9424
	I367T	0.3917
	N370K	0.7014
22.1	Row 42
	D303G	0.9035
	D365E	0.9213
	I367T	0.3668
	N370K	0.6867
23.1	Row 43
	D303G	0.9169
	D365E	0.8224
	I367T	0.3455
	N370K	0.7133
24.1	Row 44
	D303G	0.9051
	D365E	0.8448
	I367T	0.3123
	N370K	0.7021
25.1	Row 45
	D303G	0.9348
	D365E	0.8908
	I367T	0.3609
	N370K	0.835
26.1	Row 46
	D303G	0.937
	D365E	0.855
	I367T	0.3883
	N370K	0.7188
27.1	Row 47
	D303G	0.8848
	D365E	0.8505
	I367T	0.3535
	N370K	0.7338
28.1	Row 48
	D303G	0.8614
	D365E	0.8388
	I367T	0.377
	N370K	0.6683
29.1	Row 49
	D303G	0.8615
	D365E	0.8328
	I367T	0.4323
	N370K	0.697
30.1	Row 50
	D303G	0.842
	D365E	0.7714
	I367T	0.3889
	N370K	0.6373
31.1	Row 51
	D303G	0.7131
	D365E	0.7404
	I367T	0.3501
	N370K	0.6135
32.1	Row 52
	D303G	0.7482
	D365E	0.8233
	I367T	0.4141
	N370K	0.6246
33.1	Row 53
	D303G	0.6969
	D365E	0.8227
	I367T	0.3659
	N370K	0.5991
34.1	Row 54
	D303G	0.6893
	D365E	0.8941
	I367T	0.3965
	N370K	0.6998
35.1	Row 55
	D303G	0.5708
	D365E	0.857
	I367T	0.3775
	N370K	0.6057
36.1	Row 56
	D303G	0.6355
	D365E	0.896
	I367T	0.381
	N370K	0.6738
37.1	Row 57
	D303G	0.5249
	D365E	0.8333
	I367T	0.4046
	N370K	0.6684
38.1	Row 58
	D303G	0.5586
	D365E	0.8329
	I367T	0.4273
	N370K	0.6671
39.1	Row 59
	D303G	0.5691
	D365E	0.744
	I367T	0.405
	N370K	0.6374
40.1	Row 60
	D303G	0.5644
	D365E	0.8228
	I367T	0.4824
	N370K	0.6928
41.1	Row 61
	D303G	0.4777
	D365E	0.8255
	I367T	0.4644
	N370K	0.6552
42.1	Row 62
	D303G	0.5028
	D365E	0.8411
	I367T	0.4688
	N370K	0.6638
43.1	Row 63
	D303G	0.571
	D365E	0.8498
	I367T	0.6157
	N370K	0.6062
44.1	Row 64
	D303G	0.4363
	D365E	0.8024
	I367T	0.4666
	N370K	0.617
45.1	Row 65
	D303G	0.519
	D365E	0.8038
	I367T	0.6717
	N370K	0.6976
46.1	Row 66
	D303G	0.5841
	D365E	0.8484
	I367T	0.6332
	N370K	0.8366
47.1	Row 67
	D303G	0.614
	D365E	0.8706
	I367T	0.6735
	N370K	0.8338
48.1	Row 68
	D303G	0.6377
	D365E	0.868
	I367T	0.7199
	N370K	0.9236
49.1	Row 69
	D303G	0.6245
	D365E	0.8047
	I367T	0.7147
	N370K	0.8373
50.1	Row 70
	D303G	0.5205
	D365E	0.7767
	I367T	0.6142
	N370K	0.7669
51.1	Row 71
	D303G	0.4734
	D365E	0.752
	I367T	0.6733
	N370K	0.8072
52.1	Row 72
	D303G	0.5193
	D365E	0.7491
	I367T	0.6909
	N370K	0.8283
53.1	Row 73
	D303G	0.5744
	D365E	0.7222
	I367T	0.6316
	N370K	0.8195
54.1	Row 74
	D303G	0.5466
	D365E	0.7759
	I367T	0.7465
	N370K	0.7928
55.1	Row 75
	D303G	0.6541
	D365E	0.827
	I367T	0.7403
	N370K	0.7886
56.1	Row 76
	D303G	0.6598
	D365E	0.8182
	I367T	0.7096
	N370K	0.817
57.1	Row 77
	D303G	0.5537
	D365E	0.7933
	I367T	0.6995
	N370K	0.679
58.1	Row 78
	D303G	0.609
	D365E	0.7739
	I367T	0.7009
	N370K	0.7071
59.1	Row 79
	D303G	0.6196
	D365E	0.8
	I367T	0.7188
	N370K	0.8039
60.1	Row 80
	D303G	0.6565
	D365E	0.8569
	I367T	0.7769
	N370K	0.8565
61.1	Row 81
	D303G	0.7423
	D365E	0.8927
	I367T	0.7812
	N370K	0.8393
62.1	Row 82
	D303G	0.7325
	D365E	0.8374
	I367T	0.77
	N370K	0.8486
63.1	Row 83
	D303G	0.729
	D365E	0.826
	I367T	0.8032
	N370K	0.8638
64.1	Row 84
	D303G	0.8401
	D365E	0.9182
	I367T	0.8544
	N370K	0.8916
65.1	Row 85
	D303G	0.8264
	D365E	0.9123
	I367T	0.7783
	N370K	0.8933
66.1	Row 86
	D303G	0.7565
	D365E	0.9002
	I367T	0.7744
	N370K	0.8699
67.1	Row 87
	D303G	0.7653
	D365E	0.9356
	I367T	0.7486
	N370K	0.9165
68.1	Row 88
	D303G	0.8595
	D365E	0.9851
	I367T	0.7567
	N370K	0.932
69.1	Row 89
	D303G	0.87
	D365E	0.9989
	I367T	0.8082
	N370K	0.9455
70.1	Row 90
	D303G	0.9068
	D365E	0.9989
	I367T	0.7842
	N370K	0.9227
71.1	Row 91
	D303G	0.749
	D365E	0.9789
	I367T	0.7415
	N370K	0.8304
72.1	Row 92
	D303G	0.7327
	D365E	0.9571
	I367T	0.7657
	N370K	0.8672
73.1	Row 93
	D303G	0.9222
	D365E	0.9976
	I367T	0.8528
	N370K	0.9596
74.1	Row 94
	D303G	0.8237
	D365E	0.999
	I367T	0.7806
	N370K	0.9444
75.1	Row 95
	D303G	0.8966
	D365E	0.9985
	I367T	0.7404
	N370K	0.9402
76.1	Row 96
	D303G	0.8274
	D365E	0.9828
	I367T	0.7451
	N370K	0.9091
77.1	Row 97
	D303G	0.9454
	D365E	0.9746
	I367T	0.8257
	N370K	0.9511
78.1	Row 98
	D303G	0.8785
	D365E	0.905
	I367T	0.6911
	N370K	0.9487
79.1	Row 99
	D303G	0.9093
	D365E	0.9171
	I367T	0.8154
	N370K	0.9408
80.1	Row 100
	D303G	0.8812
	D365E	0.9056
	I367T	0.6853
	N370K	0.9332
81.1	Row 101
	D303G	0.9387
	D365E	0.9628
	I367T	0.8099
	N370K	0.9172
82.1	Row 102
	D303G	0.9217
	D365E	0.9132
	I367T	0.6829
	N370K	0.9157
83.1	Row 103
	D303G	0.8611
	D365E	0.7984
	I367T	0.6415
	N370K	0.8201
84.1	Row 104
	D303G	0.847
	D365E	0.8087
	I367T	0.6528
	N370K	0.8675
85.1	Row 105
	D303G	0.9213
	D365E	0.8616
	I367T	0.7028
	N370K	0.9034
86.1	Row 106
	D303G	0.9669
	D365E	0.9553
	I367T	0.8102
	N370K	0.9588
87.1	Row 107
	D303G	0.9325
	D365E	0.9044
	I367T	0.6642
	N370K	0.943
88.1	Row 108
	D303G	0.9262
	D365E	0.8674
	I367T	0.6588
	N370K	0.9547
89.1	Row 109
	D303G	0.9234
	D365E	0.8786
	I367T	0.684
	N370K	0.9576
90.1	Row 110
	D303G	0.947
	D365E	0.8232
	I367T	0.7175
	N370K	0.938
91.1	Row 111
	D303G	0.9358
	D365E	0.8201
	I367T	0.7308
	N370K	0.9647
92.1	Row 112
	D303G	0.9413
	D365E	0.7894
	I367T	0.648
	N370K	0.9364
93.1	Row 113
	D303G	0.9573
	D365E	0.8765
	I367T	0.6871
	N370K	0.9452
94.1	Row 114
	D303G	0.9632
	D365E	0.9468
	I367T	0.7064
	N370K	0.9526
95.1	Row 115
	D303G	0.951
	D365E	0.8776
	I367T	0.758
	N370K	0.9355
96.1	Row 116
	D303G	0.9854
	D365E	0.8719
	I367T	0.6955
	N370K	0.8859
97.1	Row 117
	D303G	0.98
	D365E	0.87
	I367T	0.7836
	N370K	0.8904
98.1	Row 118
	D303G	0.9545
	D365E	0.9077
	I367T	0.634
	N370K	0.8454
99.1	Row 119
	D303G	0.9787
	D365E	0.902
	I367T	0.6157
	N370K	0.8854
100.1	Row 120
	D303G	0.9846
	D365E	0.927
	I367T	0.7647
	N370K	0.909
101.1	Row 121
	D303G	0.9933
	D365E	0.8969
	I367T	0.7388
	N370K	0.9443
102.1	Row 122
	D303G	0.9853
	D365E	0.9021
	I367T	0.7835
	N370K	0.953
103.1	Row 123
	D303G	0.9963
	D365E	0.9419
	I367T	0.7606
	N370K	0.9686
104.1	Row 124
	D303G	0.9604
	D365E	0.8243
	I367T	0.6639
	N370K	0.9502
105.1	Row 125
	D303G	0.9867
	D365E	0.892
	I367T	0.7619
	N370K	0.9708
106.1	Row 126
	D303G	0.9844
	D365E	0.8541
	I367T	0.7014
	N370K	0.9687
107.1	Row 127
	D303G	0.9946
	D365E	0.8935
	I367T	0.7785
	N370K	0.9827
108.1	Row 128
	D303G	0.9943
	D365E	0.93
	I367T	0.763
	N370K	0.9768
109.1	Row 129
	D303G	0.9999
	D365E	0.9097
	I367T	0.8051
	N370K	0.9724
110.1	Row 130
	D303G	0.998
	D365E	0.901
	I367T	0.7137
	N370K	0.9417
111.1	Row 131
	D303G	0.999
	D365E	0.8511
	I367T	0.7408
	N370K	0.9171
112.1	Row 132
	D303G	0.9958
	D365E	0.8449
	I367T	0.7469
	N370K	0.933
113.1	Row 133
	D303G	0.9988
	D365E	0.7994
	I367T	0.6767
	N370K	0.9212
114.1	Row 134
	D303G	0.975
	D365E	0.768
	I367T	0.6624
	N370K	0.8898
115.1	Row 135
	D303G	0.994
	D365E	0.8699
	I367T	0.7595
	N370K	0.9457
116.1	Row 136
	D303G	0.9899
	D365E	0.8013
	I367T	0.7
	N370K	0.9156
117.1	Row 137
	D303G	0.9956
	D365E	0.7504
	I367T	0.7055
	N370K	0.8952
118.1	Row 138
	D303G	0.9936
	D365E	0.8061
	I367T	0.7198
	N370K	0.937
119.1	Row 139
	D303G	0.9935
	D365E	0.835
	I367T	0.6091
	N370K	0.9467
120.1	Row 140
	D303G	0.9964
	D365E	0.8311
	I367T	0.6418
	N370K	0.9667
121.1	Row 141
	D303G	0.9992
	D365E	0.852
	I367T	0.6624
	N370K	0.9571
122.1	Row 142
	D303G	0.998
	D365E	0.7585
	I367T	0.5096
	N370K	0.9104
123.1	Row 143
	D303G	0.9997
	D365E	0.8052
	I367T	0.5449
	N370K	0.9233
124.1	Row 144
	D303G	>0.9999
	D365E	0.8661
	I367T	0.6188
	N370K	0.9656
125.1	Row 145
	D303G	>0.9999
	D365E	0.8519
	I367T	0.561
	N370K	0.9438
126.1	Row 146
	D303G	>0.9999
	D365E	0.7977
	I367T	0.5334
	N370K	0.9182
127.1	Row 147
	D303G	0.9993
	D365E	0.8868
	I367T	0.4661
	N370K	0.9299
128.1	Row 148
	D303G	>0.9999
	D365E	0.8908
	I367T	0.5875
	N370K	0.9899
129.1	Row 149
	D303G	0.9993
	D365E	0.7135
	I367T	0.5164
	N370K	0.9051
130.1	Row 150
	D303G	0.9999
	D365E	0.7885
	I367T	0.5737
	N370K	0.952
131.1	Row 151
	D303G	0.9999
	D365E	0.6858
	I367T	0.6533
	N370K	0.9925
132.1	Row 152
	D303G	>0.9999
	D365E	0.6801
	I367T	0.625
	N370K	0.9356
133.1	Row 153
	D303G	>0.9999
	D365E	0.5698
	I367T	0.5273
	N370K	0.9174
134.1	Row 154
	D303G	>0.9999
	D365E	0.6561
	I367T	0.608
	N370K	0.9397
135.1	Row 155
	D303G	0.9991
	D365E	0.6609
	I367T	0.5624
	N370K	0.8685
136.1	Row 156
	D303G	0.9999
	D365E	0.7119
	I367T	0.7107
	N370K	0.9182
137.1	Row 157
	D303G	0.9998
	D365E	0.525
	I367T	0.5348
	N370K	0.9075
138.1	Row 158
	D303G	0.9994
	D365E	0.582
	I367T	0.5813
	N370K	0.8636
139.1	Row 159
	D303G	0.9999
	D365E	0.5681
	I367T	0.5574
	N370K	0.946
140.1	Row 160
	D303G	0.9998
	D365E	0.5508
	I367T	0.5741
	N370K	0.9013
141.1	Row 161
142.1	D303G	0.9992
143.1	D365E	0.6196
144.1	I367T	0.5282
145.1	N370K	0.9412
146.1	Row 162
147.1	D303G	0.9998
148.1	D365E	0.6571
149.1	I367T	0.5958
150.1	N370K	0.9339
151.1	Row 163
152.1	D303G	>0.9999
153.1	D365E	0.7346
154.1	I367T	0.6172
155.1	N370K	0.9441
156.1	Row 164
157.1	D303G	0.9963
158.1	D365E	0.612
159.1	I367T	0.475
160.1	N370K	0.896
161.1	Row 165
162.1	D303G	0.999
163.1	D365E	0.6496
164.1	I367T	0.5154
165.1	N370K	0.896
166.1	Row 166
167.1	D303G	>0.9999
168.1	D365E	0.8167
169.1	I367T	0.6443
170.1	N370K	0.9588
171.1	Row 167
172.1	D303G	0.999
173.1	D365E	0.8922
174.1	I367T	0.5524
175.1	N370K	0.9298
176.1	Row 168
177.1	D303G	0.998
178.1	D365E	0.6942
179.1	I367T	0.4124
180.1	N370K	0.8749
	Row 169
	D303G	0.9983
	D365E	0.7407
	I367T	0.4982
	N370K	0.9135
	Row 170
	D303G	0.999
	D365E	0.6694
	I367T	0.4917
	N370K	0.9368
	Row 171
	D303G	>0.9999
	D365E	0.6901
	I367T	0.5232
	N370K	0.9689
	Row 172
	D303G	0.9991
	D365E	0.6855
	I367T	0.5956
	N370K	0.9228
	Row 173
	D303G	0.9975
	D365E	0.6847
	I367T	0.502
	N370K	0.9358
	Row 174
	D303G	0.9985
	D365E	0.6222
	I367T	0.5964
	N370K	0.9317
	Row 175
	D303G	0.9967
	D365E	0.6369
	I367T	0.6172
	N370K	0.9333
	Row 176
	D303G	0.9976
	D365E	0.5829
	I367T	0.6122
	N370K	0.8994
	Row 177
	D303G	0.9898
	D365E	0.654
	I367T	0.6959
	N370K	0.9236
	Row 178
	D303G	0.9955
	D365E	0.605
	I367T	0.6252
	N370K	0.9294
	Row 179
	D303G	>0.9999
	D365E	0.7349
	I367T	0.773
	N370K	0.9691
	Row 180
	D303G	0.9934
	D365E	0.677
	I367T	0.6238
	N370K	0.8994
	Row 181
	D303G	0.995
	D365E	0.671
	I367T	0.61
	N370K	0.9601
	Row 182
	D303G	0.9988
	D365E	0.6806
	I367T	0.6034
	N370K	0.9353
	Row 183
	D303G	>0.9999
	D365E	0.7979
	I367T	0.6954
	N370K	0.9766
	Row 184
	D303G	0.9968
	D365E	0.8229
	I367T	0.6668
	N370K	0.9829
	Row 185
	D303G	0.9997
	D365E	0.7451
	I367T	0.6264
	N370K	0.9957
	Row 186
	D303G	>0.9999
	D365E	0.794
	I367T	0.5727
	N370K	0.9917
	Row 187
	D303G	>0.9999
	D365E	0.7576
	I367T	0.5408
	N370K	0.9821
	Row 188
	D303G	>0.9999
	D365E	0.8437
	I367T	0.5758
	N370K	0.994
	Row 189
	D303G	>0.9999
	D365E	0.8662
	I367T	0.2789
	N370K	0.9988
	Row 190
	D303G	0.9997
	D365E	0.8271
	I367T	0.5153
	N370K	0.9907
	Row 191
	D303G	>0.9999
	D365E	0.8317
	I367T	0.5227
	N370K	0.9916
	Row 192
	D303G	0.9999
	D365E	0.8849
	I367T	0.6218
	N370K	0.9971
	Row 193
	D303G	0.9998
	D365E	0.8346
	I367T	0.5221
	N370K	0.9882
	Row 194
	D303G	0.9992
	D365E	0.8671
	I367T	0.4894
	N370K	0.9986
	Row 195
	D303G	>0.9999
	D365E	0.8694
	I367T	0.5776
	N370K	0.9919
	Row 196
	D303G	0.9999
	D365E	0.878
	I367T	0.6083
	N370K	0.998
	Row 197
	D303G	0.9999
	D365E	0.8859
	I367T	0.5827
	N370K	0.9971
	Row 198
	D303G	0.996
	D365E	0.8735
	I367T	0.5156
	N370K	0.9921
	Row 199
	D303G	0.9979
	D365E	0.8627
	I367T	0.4844
	N370K	0.9969
	Row 200
	D303G	0.9997
	D365E	0.8944
	I367T	0.6084
	N370K	0.9998

### Sheet: 3D. 10Hz 30s Endocytosis
Figure 3D. 10Hz 30s Endocytosis trace
Two-way repeated measures ANOVA with Dunnett’s multiple comparison’s test
Seconds	Group (compared to WT)	Adjusted P Value
-8	Row 1				Timepoints (seconds from stimulation onset) at which P<0.05 against WT:
	D303G	0.8869			D303G	2	130
	D365E	0.7709			D365E	2
	I367T	0.3008			I367T	2
	N370K	0.9328			N370K
-6	Row 2
	D303G	0.9377				N
	D365E	0.2742			WT	7
	I367T	0.9889			D303G	7
	N370K	0.996			D365E	7
-4	Row 3				I367T	8
	D303G	>0.9999			N370K	7
	D365E	0.8342
	I367T	0.9542
	N370K	0.9901
-2	Row 4
	D303G	0.7663
	D365E	>0.9999
	I367T	0.7823
	N370K	0.9778
0	Row 5
	D303G	0.9839
	D365E	0.4663
	I367T	0.9982
	N370K	0.9899
2	Row 6
	D303G	0.0204
	D365E	0.0331
	I367T	0.0273
	N370K	0.1912
4	Row 7
	D303G	0.4252
	D365E	0.1871
	I367T	0.1785
	N370K	0.294
6	Row 8
	D303G	0.3924
	D365E	0.1942
	I367T	0.2136
	N370K	0.2396
8	Row 9
	D303G	0.5716
	D365E	0.4173
	I367T	0.3611
	N370K	0.6712
10	Row 10
	D303G	0.5753
	D365E	0.4566
	I367T	0.3766
	N370K	0.6543
12	Row 11
	D303G	0.4939
	D365E	0.5831
	I367T	0.3368
	N370K	0.8033
14	Row 12
	D303G	0.708
	D365E	0.572
	I367T	0.5913
	N370K	0.9988
16	Row 13
	D303G	0.7802
	D365E	0.763
	I367T	0.7905
	N370K	0.9993
18	Row 14
	D303G	0.845
	D365E	0.8973
	I367T	0.9415
	N370K	0.5715
20	Row 15
	D303G	0.9306
	D365E	0.9747
	I367T	0.8049
	N370K	0.2645
22	Row 16
	D303G	0.9993
	D365E	0.9569
	I367T	0.7747
	N370K	0.4317
24	Row 17
	D303G	0.9991
	D365E	0.9966
	I367T	0.2925
	N370K	0.2908
26	Row 18
	D303G	>0.9999
	D365E	>0.9999
	I367T	0.5051
	N370K	0.7813
28	Row 19
	D303G	>0.9999
	D365E	>0.9999
	I367T	0.429
	N370K	0.9604
30	Row 20
	D303G	0.8937
	D365E	0.786
	I367T	0.344
	N370K	0.8122
32	Row 21
	D303G	0.7958
	D365E	0.784
	I367T	0.2422
	N370K	0.6828
34	Row 22
	D303G	0.9982
	D365E	0.9931
	I367T	0.5893
	N370K	0.9998
36	Row 23
	D303G	>0.9999
	D365E	0.9998
	I367T	0.7109
	N370K	0.98
38	Row 24
	D303G	0.9982
	D365E	0.9997
	I367T	0.7109
	N370K	0.8399
40	Row 25
	D303G	0.9675
	D365E	0.9973
	I367T	0.8195
	N370K	0.6949
42	Row 26
	D303G	0.9979
	D365E	>0.9999
	I367T	0.805
	N370K	0.7701
44	Row 27
	D303G	0.9981
	D365E	>0.9999
	I367T	0.6849
	N370K	0.8371
46	Row 28
	D303G	0.9998
	D365E	0.9991
	I367T	0.8285
	N370K	0.7224
48	Row 29
	D303G	0.9938
	D365E	>0.9999
	I367T	0.9286
	N370K	0.6928
50	Row 30
	D303G	0.9976
	D365E	0.9998
	I367T	0.8572
	N370K	0.6873
52	Row 31
	D303G	0.994
	D365E	0.9991
	I367T	0.8556
	N370K	0.7914
54	Row 32
	D303G	0.9998
	D365E	0.9998
	I367T	0.9067
	N370K	0.6599
56	Row 33
	D303G	0.9894
	D365E	0.9982
	I367T	0.968
	N370K	0.5255
58	Row 34
	D303G	0.98
	D365E	0.9853
	I367T	0.966
	N370K	0.6209
60	Row 35
	D303G	0.99
	D365E	0.936
	I367T	0.9644
	N370K	0.5159
62	Row 36
	D303G	0.9143
	D365E	0.9252
	I367T	0.9322
	N370K	0.4191
64	Row 37
	D303G	0.8942
	D365E	0.9759
	I367T	0.9143
	N370K	0.607
66	Row 38
	D303G	0.8369
	D365E	0.8226
	I367T	0.9977
	N370K	0.4917
68	Row 39
	D303G	0.7585
	D365E	0.9272
	I367T	0.9469
	N370K	0.4922
70	Row 40
	D303G	0.7862
	D365E	0.732
	I367T	0.893
	N370K	0.517
72	Row 41
	D303G	0.597
	D365E	0.7635
	I367T	0.9706
	N370K	0.5305
74	Row 42
	D303G	0.6274
	D365E	0.6299
	I367T	0.9998
	N370K	0.1951
76	Row 43
	D303G	0.701
	D365E	0.6688
	I367T	0.9957
	N370K	0.6568
78	Row 44
	D303G	0.4738
	D365E	0.4727
	I367T	0.9999
	N370K	0.3297
80	Row 45
	D303G	0.553
	D365E	0.9032
	I367T	0.9999
	N370K	0.5762
82	Row 46
	D303G	0.5557
	D365E	0.728
	I367T	0.9439
	N370K	0.396
84	Row 47
	D303G	0.4723
	D365E	0.7406
	I367T	0.9607
	N370K	0.3498
86	Row 48
	D303G	0.4547
	D365E	0.6694
	I367T	0.9998
	N370K	0.6291
88	Row 49
	D303G	0.0642
	D365E	0.6157
	I367T	>0.9999
	N370K	0.5651
90	Row 50
	D303G	0.2245
	D365E	0.4852
	I367T	0.9963
	N370K	0.4265
92	Row 51
	D303G	0.4075
	D365E	0.8145
	I367T	0.9975
	N370K	0.6345
94	Row 52
	D303G	0.1043
	D365E	0.3805
	I367T	0.9998
	N370K	0.4043
96	Row 53
	D303G	0.0657
	D365E	0.226
	I367T	0.9627
	N370K	0.191
98	Row 54
	D303G	0.0925
	D365E	0.6677
	I367T	>0.9999
	N370K	0.5104
100	Row 55
	D303G	0.0897
	D365E	0.5148
	I367T	0.9983
	N370K	0.4929
102	Row 56
	D303G	0.0601
	D365E	0.4008
	I367T	0.9998
	N370K	0.522
104	Row 57
	D303G	0.0509
	D365E	0.4395
	I367T	0.9987
	N370K	0.3637
106	Row 58
	D303G	0.1152
	D365E	0.5094
	I367T	0.9999
	N370K	0.6107
108	Row 59
	D303G	0.1708
	D365E	0.3196
	I367T	0.9976
	N370K	0.4038
110	Row 60
	D303G	0.1302
	D365E	0.4461
	I367T	0.9998
	N370K	0.3677
112	Row 61
	D303G	0.2729
	D365E	0.4157
	I367T	0.9999
	N370K	0.8519
114	Row 62
	D303G	0.2158
	D365E	0.5366
	I367T	0.9976
	N370K	0.6391
116	Row 63
	D303G	0.0946
	D365E	0.2662
	I367T	0.9972
	N370K	0.4214
118	Row 64
	D303G	0.3865
	D365E	0.6256
	I367T	>0.9999
	N370K	0.4817
120	Row 65
	D303G	0.3335
	D365E	0.5726
	I367T	0.999
	N370K	0.8412
122	Row 66
	D303G	0.1016
	D365E	0.2854
	I367T	>0.9999
	N370K	0.7589
124	Row 67
	D303G	0.0753
	D365E	0.3072
	I367T	>0.9999
	N370K	0.3668
126	Row 68
	D303G	0.2151
	D365E	0.5444
	I367T	0.9982
	N370K	0.7694
128	Row 69
	D303G	0.1953
	D365E	0.3129
	I367T	0.9988
	N370K	0.5115
130	Row 70
	D303G	0.048
	D365E	0.3089
	I367T	0.9998
	N370K	0.5171
132	Row 71
	D303G	0.1005
	D365E	0.2042
	I367T	0.9999
	N370K	0.5627
134	Row 72
	D303G	0.1799
	D365E	0.3819
	I367T	0.9998
	N370K	0.6931
136	Row 73
	D303G	0.1484
	D365E	0.2139
	I367T	0.9982
	N370K	0.6375
138	Row 74
	D303G	0.067
	D365E	0.2579
	I367T	0.9837
	N370K	0.4866
140	Row 75
	D303G	0.0733
	D365E	0.181
	I367T	0.8779
	N370K	0.2829
142	Row 76
	D303G	0.1164
	D365E	0.2637
	I367T	0.9139
	N370K	0.5519
144	Row 77
	D303G	0.1849
	D365E	0.3435
	I367T	0.9857
	N370K	0.5035
146	Row 78
	D303G	0.0645
	D365E	0.2155
	I367T	0.9844
	N370K	0.7736
148	Row 79
	D303G	0.0913
	D365E	0.1843
	I367T	0.9471
	N370K	0.5206
150	Row 80
	D303G	0.2908
	D365E	0.7964
	I367T	>0.9999
	N370K	0.6533
152	Row 81
	D303G	0.1955
	D365E	0.2476
	I367T	0.995
	N370K	0.5962
154	Row 82
	D303G	0.0891
	D365E	0.2097
	I367T	0.973
	N370K	0.439
156	Row 83
	D303G	0.2315
	D365E	0.2996
	I367T	0.9774
	N370K	0.7125
158	Row 84
	D303G	0.0611
	D365E	0.2383
	I367T	0.9287
	N370K	0.4202
160	Row 85
	D303G	0.0643
	D365E	0.162
	I367T	0.8487
	N370K	0.4075
162	Row 86
	D303G	0.1298
	D365E	0.2996
	I367T	0.942
	N370K	0.5709
164	Row 87
	D303G	0.1146
	D365E	0.2532
	I367T	0.9422
	N370K	0.4108
166	Row 88
	D303G	0.0525
	D365E	0.1984
	I367T	0.9869
	N370K	0.5172
168	Row 89
	D303G	0.0626
	D365E	0.1239
	I367T	0.8106
	N370K	0.4987
170	Row 90
	D303G	0.2936
	D365E	0.2602
	I367T	0.9966
	N370K	0.6065
172	Row 91
	D303G	0.2475
	D365E	0.3354
	I367T	0.998
	N370K	0.9149
174	Row 92
	D303G	0.0911
	D365E	0.1654
	I367T	0.9434
	N370K	0.623
176	Row 93
	D303G	0.2249
	D365E	0.4287
	I367T	0.9952
	N370K	0.752
178	Row 94
	D303G	0.3748
	D365E	0.3734
	I367T	0.9999
	N370K	0.8791
180	Row 95
	D303G	0.1767
	D365E	0.4652
	I367T	0.9945
	N370K	0.6061
182	Row 96
	D303G	0.216
	D365E	0.3948
	I367T	0.9992
	N370K	0.783

### Sheet: 4B. D303G D303E
Figure 4B. Exocytosis trace D303G and D303E
Two-way repeated measures ANOVA with Dunnett’s multiple comparison’s test
Seconds	Group (compared to WT)	Adjusted P Value
-5	Row 1				Timepoints (seconds from stimulation onset) at which P<0.05 against WT:
	D303G	0.4373			D303G	0.1 - 0.6		1.6 - 53.2		69.2	73.2 - 77.2
	D303E	0.6203			D303E	0.1 - 0.6		1.6 - 11.6
-4	Row 2
	D303G	0.6584
	D303E	0.5355
-3	Row 3					N
	D303G	0.9853			WT	10
	D303E	0.6529			D303G	9
-2	Row 4				D303E	9
	D303G	0.2734
	D303E	0.8026
-1	Row 5
	D303G	0.3162
	D303E	0.4894
0.1	Row 6
	D303G	0.0156
	D303E	0.0001
0.6	Row 7
	D303G	0.021
	D303E	0.0135
1.1	Row 8
	D303G	0.0567
	D303E	0.1247
1.6	Row 9
	D303G	0.0247
	D303E	0.0163
2.1	Row 10
	D303G	0.0395
	D303E	0.0155
2.6	Row 11
	D303G	0.0495
	D303E	0.0271
3.1	Row 12
	D303G	0.0364
	D303E	0.0291
3.6	Row 13
	D303G	0.0497
	D303E	0.0267
4.1	Row 14
	D303G	0.0274
	D303E	0.015
4.6	Row 15
	D303G	0.0431
	D303E	0.024
5.1	Row 16
	D303G	0.0446
	D303E	0.0397
5.6	Row 17
	D303G	0.0456
	D303E	0.0288
6.1	Row 18
	D303G	0.0336
	D303E	0.0325
6.6	Row 19
	D303G	0.0387
	D303E	0.026
7.1	Row 20
	D303G	0.0349
	D303E	0.0302
7.6	Row 21
	D303G	0.0419
	D303E	0.0339
8.1	Row 22
	D303G	0.0237
	D303E	0.0186
8.6	Row 23
	D303G	0.0157
	D303E	0.0251
9.1	Row 24
	D303G	0.0193
	D303E	0.0329
9.6	Row 25
	D303G	0.0258
	D303E	0.0291
10.1	Row 26
	D303G	0.0152
	D303E	0.0194
10.6	Row 27
	D303G	0.0202
	D303E	0.0327
11.1	Row 28
	D303G	0.0145
	D303E	0.0303
11.6	Row 29
	D303G	0.0223
	D303E	0.0455
12.1	Row 30
	D303G	0.0171
	D303E	0.0625
12.6	Row 31
	D303G	0.0129
	D303E	0.0626
13.1	Row 32
	D303G	0.018
	D303E	0.0636
13.6	Row 33
	D303G	0.0162
	D303E	0.1045
14.1	Row 34
	D303G	0.0203
	D303E	0.107
14.6	Row 35
	D303G	0.0176
	D303E	0.0785
15.1	Row 36
	D303G	0.018
	D303E	0.0814
15.6	Row 37
	D303G	0.0213
	D303E	0.0972
16.1	Row 38
	D303G	0.0278
	D303E	0.0922
16.6	Row 39
	D303G	0.0266
	D303E	0.1084
17.1	Row 40
	D303G	0.0262
	D303E	0.114
17.6	Row 41
	D303G	0.0269
	D303E	0.1179
18.1	Row 42
	D303G	0.0322
	D303E	0.1358
18.6	Row 43
	D303G	0.0289
	D303E	0.1219
19.1	Row 44
	D303G	0.0205
	D303E	0.1488
19.6	Row 45
	D303G	0.0179
	D303E	0.1276
20.1	Row 46
	D303G	0.0168
	D303E	0.1541
20.6	Row 47
	D303G	0.0223
	D303E	0.1311
21.1	Row 48
	D303G	0.0164
	D303E	0.145
21.6	Row 49
	D303G	0.0135
	D303E	0.1199
22.1	Row 50
	D303G	0.024
	D303E	0.1906
22.6	Row 51
	D303G	0.0143
	D303E	0.1636
23.1	Row 52
	D303G	0.0216
	D303E	0.184
23.6	Row 53
	D303G	0.0171
	D303E	0.2273
24.1	Row 54
	D303G	0.029
	D303E	0.2841
24.6	Row 55
	D303G	0.0199
	D303E	0.2577
25.1	Row 56
	D303G	0.0176
	D303E	0.2264
25.6	Row 57
	D303G	0.0109
	D303E	0.2077
26.1	Row 58
	D303G	0.0123
	D303E	0.1893
26.6	Row 59
	D303G	0.0146
	D303E	0.2554
27.1	Row 60
	D303G	0.0179
	D303E	0.2326
27.6	Row 61
	D303G	0.0163
	D303E	0.2714
28.1	Row 62
	D303G	0.021
	D303E	0.2305
28.6	Row 63
	D303G	0.0187
	D303E	0.2674
29.1	Row 64
	D303G	0.0202
	D303E	0.2873
29.6	Row 65
	D303G	0.0151
	D303E	0.3402
30.1	Row 66
	D303G	0.0209
	D303E	0.3072
30.6	Row 67
	D303G	0.0116
	D303E	0.297
31.1	Row 68
	D303G	0.013
	D303E	0.2818
31.6	Row 69
	D303G	0.012
	D303E	0.3107
32.1	Row 70
	D303G	0.0184
	D303E	0.3255
32.6	Row 71
	D303G	0.0158
	D303E	0.3349
33.1	Row 72
	D303G	0.0082
	D303E	0.2585
33.6	Row 73
	D303G	0.0131
	D303E	0.3683
34.1	Row 74
	D303G	0.0155
	D303E	0.3585
34.6	Row 75
	D303G	0.011
	D303E	0.3992
35.1	Row 76
	D303G	0.0093
	D303E	0.3077
35.6	Row 77
	D303G	0.0099
	D303E	0.3153
36.1	Row 78
	D303G	0.0142
	D303E	0.4048
36.6	Row 79
	D303G	0.0094
	D303E	0.4192
37.1	Row 80
	D303G	0.0129
	D303E	0.3993
37.6	Row 81
	D303G	0.0109
	D303E	0.4387
38.1	Row 82
	D303G	0.013
	D303E	0.5677
38.6	Row 83
	D303G	0.0151
	D303E	0.4969
39.1	Row 84
	D303G	0.0096
	D303E	0.519
39.6	Row 85
	D303G	0.0069
	D303E	0.4712
40.1	Row 86
	D303G	0.0095
	D303E	0.454
40.6	Row 87
	D303G	0.0108
	D303E	0.481
41.1	Row 88
	D303G	0.0112
	D303E	0.502
41.6	Row 89
	D303G	0.0076
	D303E	0.5226
42.1	Row 90
	D303G	0.0132
	D303E	0.6434
42.6	Row 91
	D303G	0.01
	D303E	0.644
43.1	Row 92
	D303G	0.0124
	D303E	0.5679
43.6	Row 93
	D303G	0.0114
	D303E	0.4617
44.1	Row 94
	D303G	0.0076
	D303E	0.5765
44.6	Row 95
	D303G	0.0086
	D303E	0.5982
45.1	Row 96
	D303G	0.0115
	D303E	0.6158
45.6	Row 97
	D303G	0.016
	D303E	0.6762
46.1	Row 98
	D303G	0.0145
	D303E	0.6623
46.6	Row 99
	D303G	0.0111
	D303E	0.6055
47.1	Row 100
	D303G	0.0173
	D303E	0.7589
47.6	Row 101
	D303G	0.018
	D303E	0.77
48.1	Row 102
	D303G	0.0122
	D303E	0.7822
48.6	Row 103
	D303G	0.0218
	D303E	0.8248
49.1	Row 104
	D303G	0.0157
	D303E	0.9431
49.6	Row 105
	D303G	0.0145
	D303E	0.9713
51.2	Row 106
	D303G	0.0163
	D303E	0.921
53.2	Row 107
	D303G	0.0221
	D303E	0.8635
55.2	Row 108
	D303G	0.0905
	D303E	0.983
57.2	Row 109
	D303G	0.1546
	D303E	0.7119
59.2	Row 110
	D303G	0.1722
	D303E	0.6419
61.2	Row 111
	D303G	0.1304
	D303E	0.2636
63.2	Row 112
	D303G	0.094
	D303E	0.4869
65.2	Row 113
	D303G	0.0553
	D303E	0.2474
67.2	Row 114
	D303G	0.067
	D303E	0.3168
69.2	Row 115
	D303G	0.038
	D303E	0.3307
71.2	Row 116
	D303G	0.0717
	D303E	0.2947
73.2	Row 117
	D303G	0.0386
	D303E	0.6651
75.2	Row 118
	D303G	0.0291
	D303E	0.6778
77.2	Row 119
	D303G	0.0177
	D303E	>0.9999
79.2	Row 120
	D303G	0.2371
	D303E	0.8959
81.2	Row 121
	D303G	0.8779
	D303E	0.5173
83.2	Row 122
	D303G	0.8176
	D303E	0.4783
85.2	Row 123
	D303G	0.9412
	D303E	0.8765
87.2	Row 124
	D303G	0.9036
	D303E	0.4895
89.2	Row 125
	D303G	0.7936
	D303E	0.535
91.2	Row 126
	D303G	0.9589
	D303E	0.6104
93.2	Row 127
	D303G	0.7487
	D303E	0.4238
95.2	Row 128
	D303G	0.6956
	D303E	0.5267
97.2	Row 129
	D303G	0.7753
	D303E	0.6953
99.2	Row 130
	D303G	0.7093
	D303E	0.7191
101.2	Row 131
	D303G	0.5017
	D303E	0.7725
103.2	Row 132
	D303G	0.4662
	D303E	0.8799
105.2	Row 133
	D303G	0.4846
	D303E	0.9781
107.2	Row 134
	D303G	0.5031
	D303E	0.994
109.2	Row 135
	D303G	0.3393
	D303E	0.9795
111.2	Row 136
	D303G	0.2414
	D303E	0.9572
113.2	Row 137
	D303G	0.4148
	D303E	0.9226
115.2	Row 138
	D303G	0.2239
	D303E	0.3738
117.2	Row 139
	D303G	0.1425
	D303E	0.2231
119.2	Row 140
	D303G	0.3737
	D303E	0.3557

### Sheet: 4C. D365E D365G
Figure 4C. Exocytosis trace D365E and D365G
Two-way repeated measures ANOVA with Dunnett’s multiple comparison’s test
Seconds	Group (compared to WT)	Adjusted P Value
-5	Row 1				Timepoints (seconds from stimulation onset) at which P<0.05 against WT:
	D365E	0.3277			D365E	6.6	8.1	10.1	11.1	13.1 - 13.6
	D365G	0.9057			D365G	0.1 - 23.1		24.1	83.2
-4	Row 2
	D365E	0.9054
	D365G	0.9116
-3	Row 3					N
	D365E	0.5123			WT	8
	D365G	0.4163			D365E	9
-2	Row 4				D365G	9
	D365E	0.8339
	D365G	0.9787
-1	Row 5
	D365E	0.8005
	D365G	0.9693
0.1	Row 6
	D365E	0.1458
	D365G	0.0204
0.6	Row 7
	D365E	0.1223
	D365G	0.0047
1.1	Row 8
	D365E	0.1381
	D365G	0.0192
1.6	Row 9
	D365E	0.2072
	D365G	0.0142
2.1	Row 10
	D365E	0.2119
	D365G	0.0124
2.6	Row 11
	D365E	0.1839
	D365G	0.0062
3.1	Row 12
	D365E	0.1358
	D365G	0.0151
3.6	Row 13
	D365E	0.1218
	D365G	0.0067
4.1	Row 14
	D365E	0.0824
	D365G	0.0051
4.6	Row 15
	D365E	0.094
	D365G	0.0081
5.1	Row 16
	D365E	0.0805
	D365G	0.006
5.6	Row 17
	D365E	0.0697
	D365G	0.0088
6.1	Row 18
	D365E	0.0514
	D365G	0.0044
6.6	Row 19
	D365E	0.0467
	D365G	0.0056
7.1	Row 20
	D365E	0.0523
	D365G	0.0059
7.6	Row 21
	D365E	0.0717
	D365G	0.0093
8.1	Row 22
	D365E	0.0478
	D365G	0.0075
8.6	Row 23
	D365E	0.0529
	D365G	0.0103
9.1	Row 24
	D365E	0.0607
	D365G	0.0118
9.6	Row 25
	D365E	0.0598
	D365G	0.0142
10.1	Row 26
	D365E	0.0464
	D365G	0.0117
10.6	Row 27
	D365E	0.0519
	D365G	0.0132
11.1	Row 28
	D365E	0.0461
	D365G	0.0126
11.6	Row 29
	D365E	0.0538
	D365G	0.0163
12.1	Row 30
	D365E	0.0556
	D365G	0.0164
12.6	Row 31
	D365E	0.0608
	D365G	0.0221
13.1	Row 32
	D365E	0.0463
	D365G	0.0198
13.6	Row 33
	D365E	0.0446
	D365G	0.0132
14.1	Row 34
	D365E	0.0553
	D365G	0.0214
14.6	Row 35
	D365E	0.066
	D365G	0.0207
15.1	Row 36
	D365E	0.0572
	D365G	0.0191
15.6	Row 37
	D365E	0.0727
	D365G	0.0292
16.1	Row 38
	D365E	0.0822
	D365G	0.025
16.6	Row 39
	D365E	0.073
	D365G	0.0306
17.1	Row 40
	D365E	0.0821
	D365G	0.0214
17.6	Row 41
	D365E	0.0798
	D365G	0.029
18.1	Row 42
	D365E	0.0789
	D365G	0.0265
18.6	Row 43
	D365E	0.0823
	D365G	0.0284
19.1	Row 44
	D365E	0.1148
	D365G	0.0216
19.6	Row 45
	D365E	0.0977
	D365G	0.0242
20.1	Row 46
	D365E	0.1221
	D365G	0.0304
20.6	Row 47
	D365E	0.1762
	D365G	0.0434
21.1	Row 48
	D365E	0.211
	D365G	0.0466
21.6	Row 49
	D365E	0.1564
	D365G	0.0312
22.1	Row 50
	D365E	0.1937
	D365G	0.0424
22.6	Row 51
	D365E	0.1667
	D365G	0.049
23.1	Row 52
	D365E	0.1235
	D365G	0.0404
23.6	Row 53
	D365E	0.2086
	D365G	0.0572
24.1	Row 54
	D365E	0.15
	D365G	0.0482
24.6	Row 55
	D365E	0.1927
	D365G	0.0726
25.1	Row 56
	D365E	0.1765
	D365G	0.0768
25.6	Row 57
	D365E	0.1856
	D365G	0.0677
26.1	Row 58
	D365E	0.2003
	D365G	0.0704
26.6	Row 59
	D365E	0.2825
	D365G	0.083
27.1	Row 60
	D365E	0.2149
	D365G	0.0671
27.6	Row 61
	D365E	0.2141
	D365G	0.0816
28.1	Row 62
	D365E	0.2745
	D365G	0.0947
28.6	Row 63
	D365E	0.341
	D365G	0.1061
29.1	Row 64
	D365E	0.2787
	D365G	0.0896
29.6	Row 65
	D365E	0.2494
	D365G	0.0966
30.1	Row 66
	D365E	0.2566
	D365G	0.0856
30.6	Row 67
	D365E	0.2934
	D365G	0.128
31.1	Row 68
	D365E	0.2457
	D365G	0.0869
31.6	Row 69
	D365E	0.2106
	D365G	0.1074
32.1	Row 70
	D365E	0.2835
	D365G	0.1223
32.6	Row 71
	D365E	0.325
	D365G	0.1363
33.1	Row 72
	D365E	0.3203
	D365G	0.1293
33.6	Row 73
	D365E	0.403
	D365G	0.1386
34.1	Row 74
	D365E	0.4292
	D365G	0.1491
34.6	Row 75
	D365E	0.3766
	D365G	0.1597
35.1	Row 76
	D365E	0.4923
	D365G	0.1785
35.6	Row 77
	D365E	0.4284
	D365G	0.1877
36.1	Row 78
	D365E	0.4575
	D365G	0.2061
36.6	Row 79
	D365E	0.4507
	D365G	0.2346
37.1	Row 80
	D365E	0.4238
	D365G	0.1974
37.6	Row 81
	D365E	0.4727
	D365G	0.2802
38.1	Row 82
	D365E	0.4381
	D365G	0.2695
38.6	Row 83
	D365E	0.4044
	D365G	0.2336
39.1	Row 84
	D365E	0.4439
	D365G	0.2688
39.6	Row 85
	D365E	0.4401
	D365G	0.2754
40.1	Row 86
	D365E	0.4777
	D365G	0.2676
40.6	Row 87
	D365E	0.4019
	D365G	0.2719
41.1	Row 88
	D365E	0.5232
	D365G	0.2648
41.6	Row 89
	D365E	0.4768
	D365G	0.2698
42.1	Row 90
	D365E	0.5081
	D365G	0.3156
42.6	Row 91
	D365E	0.5188
	D365G	0.3432
43.1	Row 92
	D365E	0.6489
	D365G	0.3515
43.6	Row 93
	D365E	0.5655
	D365G	0.3291
44.1	Row 94
	D365E	0.5561
	D365G	0.2569
44.6	Row 95
	D365E	0.6014
	D365G	0.2582
45.1	Row 96
	D365E	0.5906
	D365G	0.2625
45.6	Row 97
	D365E	0.5015
	D365G	0.2182
46.1	Row 98
	D365E	0.5506
	D365G	0.2836
46.6	Row 99
	D365E	0.4562
	D365G	0.2134
47.1	Row 100
	D365E	0.5724
	D365G	0.2234
47.6	Row 101
	D365E	0.6216
	D365G	0.2266
48.1	Row 102
	D365E	0.6462
	D365G	0.251
48.6	Row 103
	D365E	0.6703
	D365G	0.1949
49.1	Row 104
	D365E	0.572
	D365G	0.2375
49.6	Row 105
	D365E	0.511
	D365G	0.1851
51.2	Row 106
	D365E	0.9107
	D365G	0.5975
53.2	Row 107
	D365E	0.6649
	D365G	0.448
55.2	Row 108
	D365E	0.5947
	D365G	0.6022
57.2	Row 109
	D365E	0.424
	D365G	0.5276
59.2	Row 110
	D365E	0.4927
	D365G	0.4983
61.2	Row 111
	D365E	0.1363
	D365G	0.4941
63.2	Row 112
	D365E	0.237
	D365G	0.2236
65.2	Row 113
	D365E	0.3326
	D365G	0.1745
67.2	Row 114
	D365E	0.7932
	D365G	0.4131
69.2	Row 115
	D365E	0.7334
	D365G	0.3267
71.2	Row 116
	D365E	0.7002
	D365G	0.6109
73.2	Row 117
	D365E	0.885
	D365G	0.4739
75.2	Row 118
	D365E	0.7453
	D365G	0.371
77.2	Row 119
	D365E	0.9961
	D365G	0.5904
79.2	Row 120
	D365E	0.9582
	D365G	0.1413
81.2	Row 121
	D365E	0.9996
	D365G	0.2199
83.2	Row 122
	D365E	0.7532
	D365G	0.0406
85.2	Row 123
	D365E	0.8817
	D365G	0.0639
87.2	Row 124
	D365E	0.9551
	D365G	0.5389
89.2	Row 125
	D365E	0.8042
	D365G	0.4342
91.2	Row 126
	D365E	0.9738
	D365G	0.3996
93.2	Row 127
	D365E	0.9623
	D365G	0.8602
95.2	Row 128
	D365E	0.3874
	D365G	0.4443
97.2	Row 129
	D365E	0.4027
	D365G	0.1103
99.2	Row 130
	D365E	0.8204
	D365G	0.3543
101.2	Row 131
	D365E	0.2154
	D365G	0.2405
103.2	Row 132
	D365E	0.4528
	D365G	0.6103
105.2	Row 133
	D365E	0.3627
	D365G	0.6117
107.2	Row 134
	D365E	0.4002
	D365G	0.5369
109.2	Row 135
	D365E	0.5134
	D365G	0.3257
111.2	Row 136
	D365E	0.2173
	D365G	0.0747
113.2	Row 137
	D365E	0.196
	D365G	0.1328
115.2	Row 138
	D365E	0.0792
	D365G	0.0705
117.2	Row 139
	D365E	0.1784
	D365G	0.269
119.2	Row 140
	D365E	0.9072
	D365G	0.4046
